# Efficient Genome Editing with Chimeric Oligonucleotide-Directed Editing

**DOI:** 10.1101/2024.07.09.602710

**Authors:** Long T. Nguyen, Noah R. Rakestraw, Brianna L.M. Pizzano, Cullen B. Young, Yujia Huang, Kate T. Beerensson, Anne Fang, Sydney G. Antal, Katerina V. Anamisis, Coleen M.D. Peggs, Jun Yan, Yangwode Jing, Rebecca D. Burdine, Britt Adamson, Jared E. Toettcher, Cameron Myhrvold, Piyush K. Jain

## Abstract

Prime editing has emerged as a precise and powerful genome editing tool, offering a favorable gene editing profile compared to other Cas9-based approaches. Here we report new nCas9-DNA polymerase fusion proteins to create chimeric oligonucleotide-directed editing (CODE) systems for search-and-replace genome editing. Through successive rounds of engineering, we developed CODEMax and CODEMax(exo+) editors that achieve efficient genome modifications in human cells with low unintended edits. CODEMax and CODEMax(exo+) contain an engineered Bst DNA polymerase derivative known for its robust strand displacement ability. Additionally, CODEMax(exo+) features a 5’ to 3’ exonuclease activity that promotes effective strand invasion and repair outcomes favoring the incorporation of the desired edit. We demonstrate CODEs can perform small insertions, deletions, and substitutions with improved efficiency compared to PEMax at many loci. Overall, CODEs complement existing prime editors to expand the toolbox for genome manipulations without double-stranded breaks.
