## Supplementary material for "Efficient Genome Editing with Chimeric Oligonucleotide-Directed Editing": List of Sequences

### Sheet: NGS primers
Target site	Primer	Sequence
FANCF	Forward	TCGTCGGCAGCGTCAGATGTGTATAAGAGACAGNNNNCGGATGTTCCAATCAGTACGCAG
	Reverse	GTCTCGTGGGCTCGGAGATGTGTATAAGAGACAGAAAGCCGCCCTCTTGCCTC
DNMT1	Forward	TCGTCGGCAGCGTCAGATGTGTATAAGAGACAGNNNNTACGTTAATGTTTCCTGATGGTCC
	Reverse	GTCTCGTGGGCTCGGAGATGTGTATAAGAGACAGCACAACAGCTTCATGTCAGCC
EMX1	Forward	TCGTCGGCAGCGTCAGATGTGTATAAGAGACAGNNNNCAGCTCAGCCTGAGTGTTGA
	Reverse	GTCTCGTGGGCTCGGAGATGTGTATAAGAGACAGCTCGTGGGTTTGTGGTTGC
HEK3	Forward	TCGTCGGCAGCGTCAGATGTGTATAAGAGACAGNNNNTAGGAAAAGCTGTCCTGCGA
	Reverse	GTCTCGTGGGCTCGGAGATGTGTATAAGAGACAGCAGGGATCCCAGGGAAACG
SNCA	Forward	TCGTCGGCAGCGTCAGATGTGTATAAGAGACAGNNNNAAAGGCCAAGGAGGGAGTT
	Reverse	GTCTCGTGGGCTCGGAGATGTGTATAAGAGACAGTCCACCTTTTTGACAAGCAA
SRD5A3	Forward	TCGTCGGCAGCGTCAGATGTGTATAAGAGACAGNNNNCTCGCTTGTTTTCCTTTTGC
	Reverse	GTCTCGTGGGCTCGGAGATGTGTATAAGAGACAGAAAAACTGCTCCCTTGCAGA
RUNX1	Forward	TCGTCGGCAGCGTCAGATGTGTATAAGAGACAGNNNNACAAACAAGACAGGGAACTGG
	Reverse	GTCTCGTGGGCTCGGAGATGTGTATAAGAGACAGCTAGAGGGGTGAGGCTGAAAC
MECP2	Forward	TCGTCGGCAGCGTCAGATGTGTATAAGAGACAGNNNNGCTCTAAAGTGGAGTTGATTGCG
	Reverse	GTCTCGTGGGCTCGGAGATGTGTATAAGAGACAGCCCCCTGGCGAAGTTTGA

### Sheet: pegRNA-cpegRNA
pegRNA/cpegRNA
Target site	Type of edits	Spacer	gRNA scaffold	PBS+RTT
MECP2	+5 G>C	CCCTAATGATTTTGACTTCA	GTTTTAGAGCTAGAAATAGCAAGTTAAAATAAGGCTAGTCCGTTATCAACTTGAAAAAGTGGCACCGAGTCGGTGC	CTCCCAGTTACGGTGAAGTCAAAATC
DNMT1	+1 TCA insertion	GATTCCTGGTGCCAGAAACA	GTTTTAGAGCTAGAAATAGCAAGTTAAAATAAGGCTAGTCCGTTATCAACTTGAAAAAGTGGCACCGAGTCGGTGC	TCCCGTCACCCCTGTTGATTCTGGCACCAGG
FANCF	+5 G>T, 16 nt PBS	GGAATCCCTTCTGCAGCACC	GTTTTAGAGCTAGAAATAGCAAGTTAAAATAAGGCTAGTCCGTTATCAACTTGAAAAAGTGGCACCGAGTCGGTGC	GGAAAAGCGATCAAGGTGCTGCAGAAG
FANCF	+5 G>T, 10 nt PBS	GGAATCCCTTCTGCAGCACC	GTTTTAGAGCTAGAAATAGCAAGTTAAAATAAGGCTAGTCCGTTATCAACTTGAAAAAGTGGCACCGAGTCGGTGC	GGAAAAGCGATCAAGGTGCTGCAGAAGGGATTC
FANCF	+6 G deletion	GGAATCCCTTCTGCAGCACC	GTTTTAGAGCTAGAAATAGCAAGTTAAAATAAGGCTAGTCCGTTATCAACTTGAAAAAGTGGCACCGAGTCGGTGC	GGAAAAGCGATCAGGTGCTGCAGAAGGGAT
HEK3	+1 CTT insertion	GGCCCAGACTGAGCACGTGA	GTTTTAGAGCTAGAAATAGCAAGTTAAAATAAGGCTAGTCCGTTATCAACTTGAAAAAGTGGCACCGAGTCGGTGC	TCTGCCATCAAAGCGTGCTCAGTCTG
HEK3	+1 HindIII insertion	GGCCCAGACTGAGCACGTGA	GTTTTAGAGCTAGAAATAGCAAGTTAAAATAAGGCTAGTCCGTTATCAACTTGAAAAAGTGGCACCGAGTCGGTGC	TTCCTCTGCCATCAAAGCTTCGTGCTCAGTCTG
HEK3	+1 5bp deletion	GGCCCAGACTGAGCACGTGA	GTTTTAGAGCTAGAAATAGCAAGTTAAAATAAGGCTAGTCCGTTATCAACTTGAAAAAGTGGCACCGAGTCGGTGC	TGGAGGAAGCAGGGCTTCCTTTCCTCTGCCGTGCTCAGTCTGTTTT
SRD5A3	+2 C>A	GCCTTACTCAATCTCTGTTCC	GTTTTAGAGCTAGAAATAGCAAGTTAAAATAAGGCTAGTCCGTTATCAACTTGAAAAAGTGGCACCGAGTCGGTGC	GAAAAGGTGCTCCCAGTAACAGAGATTGAGTAA
SNCA	+2 G>C	GCAGGGTGTGGCAGAAGCAGC	GTTTTAGAGCTAGAAATAGCAAGTTAAAATAAGGCTAGTCCGTTATCAACTTGAAAAAGTGGCACCGAGTCGGTGC	GTCTTTCCTGGTGCTTCTGCCACACC
EMX1	+5 G>T	GAGTCCGAGCAGAAGAAGAA	GTTTTAGAGCTAGAAATAGCAAGTTAAAATAAGGCTAGTCCGTTATCAACTTGAAAAAGTGGCACCGAGTCGGTGC	ATGGGAGCACTTCTTCTTCTGCTC
RUNX1	+1 15bp deletion	GCATTTTCAGGAGGAAGCGA	GTTTTAGAGCTAGAAATAGCAAGTTAAAATAAGGCTAGTCCGTTATCAACTTGAAAAAGTGGCACCGAGTCGGTGC	GCACTGTGGGTACGAAGGAAATGACTCAAATATGCCTTCCTCCTGAAAAT
Nicking guide RNA - ngRNA
Target site	Spacer	gRNA scaffold
EMX1	GACATCGATGTCCTCCCCAT	GTTTTAGAGCTAGAAATAGCAAGTTAAAATAAGGCTAGTCCGTTATCAACTTGAAAAAGTGGCACCGAGTCGGTGC
DNMT1	CCCTTCAGCTAAAATAAAGG	GTTTTAGAGCTAGAAATAGCAAGTTAAAATAAGGCTAGTCCGTTATCAACTTGAAAAAGTGGCACCGAGTCGGTGC
RUNX1	ATGAAGCACTGTGGGTACGA	GTTTTAGAGCTAGAAATAGCAAGTTAAAATAAGGCTAGTCCGTTATCAACTTGAAAAAGTGGCACCGAGTCGGTGC
HEK3	GTCAACCAGTATCCCGGTGC	GTTTTAGAGCTAGAAATAGCAAGTTAAAATAAGGCTAGTCCGTTATCAACTTGAAAAAGTGGCACCGAGTCGGTGC
FANCF	GGGGTCCCAGGTGCTGACGT	GTTTTAGAGCTAGAAATAGCAAGTTAAAATAAGGCTAGTCCGTTATCAACTTGAAAAAGTGGCACCGAGTCGGTGC
SRD5A3	AGCCCAGGGAGTCCTTACCC	GTTTTAGAGCTAGAAATAGCAAGTTAAAATAAGGCTAGTCCGTTATCAACTTGAAAAAGTGGCACCGAGTCGGTGC
SNCA	ACAAGCACCAAACTGACATT	GTTTTAGAGCTAGAAATAGCAAGTTAAAATAAGGCTAGTCCGTTATCAACTTGAAAAAGTGGCACCGAGTCGGTGC

### Sheet: Protein sequencs
Protein Name	Amino acid sequence
CODE-T4	DKKYSIGLDIGTNSVGWAVITDEYKVPSKKFKVLGNTDRHSIKKNLIGALLFDSGETAEATRLKRTARRRYTRRKNRICYLQEIFSNEMAKVDDSFFHRLEESFLVEEDKKHERHPIFGNIVDEVAYHEKYPTIYHLRKKLVDSTDKADLRLIYLALAHMIKFRGHFLIEGDLNPDNSDVDKLFIQLVQTYNQLFEENPINASGVDAKAILSARLSKSRRLENLIAQLPGEKKNGLFGNLIALSLGLTPNFKSNFDLAEDAKLQLSKDTYDDDLDNLLAQIGDQYADLFLAAKNLSDAILLSDILRVNTEITKAPLSASMIKRYDEHHQDLTLLKALVRQQLPEKYKEIFFDQSKNGYAGYIDGGASQEEFYKFIKPILEKMDGTEELLVKLNREDLLR…
CODE-T5	DKKYSIGLDIGTNSVGWAVITDEYKVPSKKFKVLGNTDRHSIKKNLIGALLFDSGETAEATRLKRTARRRYTRRKNRICYLQEIFSNEMAKVDDSFFHRLEESFLVEEDKKHERHPIFGNIVDEVAYHEKYPTIYHLRKKLVDSTDKADLRLIYLALAHMIKFRGHFLIEGDLNPDNSDVDKLFIQLVQTYNQLFEENPINASGVDAKAILSARLSKSRRLENLIAQLPGEKKNGLFGNLIALSLGLTPNFKSNFDLAEDAKLQLSKDTYDDDLDNLLAQIGDQYADLFLAAKNLSDAILLSDILRVNTEITKAPLSASMIKRYDEHHQDLTLLKALVRQQLPEKYKEIFFDQSKNGYAGYIDGGASQEEFYKFIKPILEKMDGTEELLVKLNREDLLR…
CODE-Bstv6 (CODE2)	DKKYSIGLDIGTNSVGWAVITDEYKVPSKKFKVLGNTDRHSIKKNLIGALLFDSGETAEATRLKRTARRRYTRRKNRICYLQEIFSNEMAKVDDSFFHRLEESFLVEEDKKHERHPIFGNIVDEVAYHEKYPTIYHLRKKLVDSTDKADLRLIYLALAHMIKFRGHFLIEGDLNPDNSDVDKLFIQLVQTYNQLFEENPINASGVDAKAILSARLSKSRRLENLIAQLPGEKKNGLFGNLIALSLGLTPNFKSNFDLAEDAKLQLSKDTYDDDLDNLLAQIGDQYADLFLAAKNLSDAILLSDILRVNTEITKAPLSASMIKRYDEHHQDLTLLKALVRQQLPEKYKEIFFDQSKNGYAGYIDGGASQEEFYKFIKPILEKMDGTEELLVKLNREDLLR…
CODEMax	DKKYSIGLDIGTNSVGWAVITDEYKVPSKKFKVLGNTDRHSIKKNLIGALLFDSGETAEATRLKRTARRRYTRRKNRICYLQEIFSNEMAKVDDSFFHRLEESFLVEEDKKHERHPIFGNIVDEVAYHEKYPTIYHLRKKLVDSTDKADLRLIYLALAHMIKFRGHFLIEGDLNPDNSDVDKLFIQLVQTYNQLFEENPINASGVDAKAILSARLSKSRKLENLIAQLPGEKKNGLFGNLIALSLGLTPNFKSNFDLAEDAKLQLSKDTYDDDLDNLLAQIGDQYADLFLAAKNLSDAILLSDILRVNTEITKAPLSASMIKRYDEHHQDLTLLKALVRQQLPEKYKEIFFDQSKNGYAGYIDGGASQEEFYKFIKPILEKMDGTEELLVKLKREDLLR…
CODEMax(Exo+)	DKKYSIGLDIGTNSVGWAVITDEYKVPSKKFKVLGNTDRHSIKKNLIGALLFDSGETAEATRLKRTARRRYTRRKNRICYLQEIFSNEMAKVDDSFFHRLEESFLVEEDKKHERHPIFGNIVDEVAYHEKYPTIYHLRKKLVDSTDKADLRLIYLALAHMIKFRGHFLIEGDLNPDNSDVDKLFIQLVQTYNQLFEENPINASGVDAKAILSARLSKSRKLENLIAQLPGEKKNGLFGNLIALSLGLTPNFKSNFDLAEDAKLQLSKDTYDDDLDNLLAQIGDQYADLFLAAKNLSDAILLSDILRVNTEITKAPLSASMIKRYDEHHQDLTLLKALVRQQLPEKYKEIFFDQSKNGYAGYIDGGASQEEFYKFIKPILEKMDGTEELLVKLKREDLLR…

### Sheet: Plasmid constructs
Plasmid name	Nucleotide sequence
pCMV-CODEMax-P2A-eGFP	gctacaacaaggcaaggcttgaccgacaattgcatgaagaatctgcttagggttaggcgttttgcgctgcttcgcgatgtacgggccagatatacgcgttgacattgattattgactgcaaagatggataaagttttaaacagagaggaatctttgcagctaatggaccttctaggtcttgaaaggagtgggaattggctccggtgcccgtcagtgggcagagcgcacatcgcccacagtccccgagaagttggggggaggggtcggcaattgaaccggtgcctagagaaggtggcgcggggtaaactgggaaagtgatgtcgtgtactggctccgcctttttcccgagggtgggggagaaccgtatataagtgcagtagtcgccgtgaacgttctttt…
pCMV-CODEMax(exo+)-P2A-eGFP	gacattgattattgactagttattaatagtaatcaattacggggtcattagttcatagcccatatatggagttccgcgttacataacttacggtaaatggcccgcctggctgaccgcccaacgacccccgcccattgacgtcaataatgacgtatgttcccatagtaacgccaatagggactttccattgacgtcaatgggtggagtatttacggtaaactgcccacttggcagtacatcaagtgtatcatatgccaagtacgccccctattgacgtcaatgacggtaaatggcccgcctggcattatgcccagtacatgaccttatgggactttcctacttggcagtacatctacgtattagtcatcgctattaccatggtgatgcggttttggcagt…
